# *Dictyostelium discoideum* flotillin homologues are essential for phagocytosis and participate in plasma membrane recycling and lysosome biogenesis

**DOI:** 10.1101/582049

**Authors:** Cristina Bosmani, Frauke Bach, Florence Leuba, Nabil Hanna, Frédéric Burdet, Marco Pagni, Monica Hagedorn, Thierry Soldati

## Abstract

The metazoan flotillins are lipid rafts residents involved in membrane trafficking and recycling of plasma membrane proteins. *Dictyostelium discoideum*, a social soil amoeba, uses phagocytosis to digest, kill and feed on bacteria. *D. discoideum* possesses three flotillin-like proteins, termed VacA, VacB and the recently identified VacC. All three vacuolins gradually accumulate on postlysosomes and, like flotillins, are strongly associated with membranes and partly with lipid rafts. Vacuolins are absolutely required for uptake of various particles. Their absence impairs particle recognition possibly because of defective recycling of plasma membrane or cortex-associated proteins. In addition, vacuolins are involved in phagolysosome biogenesis, although this does not impact digestion and killing of a wide range of bacteria. Furthermore, vacuolin knockout affects early recruitment of the WASH complex on phagosomes, suggesting that vacuolins may be involved in the WASH-dependent plasma membrane recycling. Altogether, these results indicate that vacuolins act as the functional homologues of flotillins in *D. discoideum*.
