## Supplemental Table 4 for "*Dictyostelium discoideum* flotillin homologues are essential for phagocytosis and participate in plasma membrane recycling and lysosome biogenesis"

### Sheet: Sheet2
Comments	Identified Proteins (701)	Accession Number	Alternate ID	T-Test (p-value): (p < 0.05)	Fold Change by Category	ABC (Average protein coverage)	WT (Average protein coverage)
	Uncharacterized protein	Q55EI7	DDB0190099	< 0.00010	INF	0.123733	0
SCAR regulator	Protein pirA	Q6UK63	pirA	0.37	INF	0.0055	0
VatG, V1 catalytic subunit	V-type proton ATPase subunit G	Q54Z13	atp6v1g	0.37	INF	0.0966667	0
Integral TM	Uncharacterized protein	Q54P41	DDB0186205	0.0003	INF	0.0373	0
	Uncharacterized protein	Q54D52 (+1)	DDB0219756	0.37	INF	0.120667	0
Ca transport, several TM, ER	Inositol 1,4,5-trisphosphate receptor-like protein A	Q9NA13	iplA	0.37	INF	0.00241333	0
ER, TM	Phosphatidylinositide phosphatase SAC1	Q55AW9	sac1	0.12	INF	0.0321333	0
Golgi to ER transport - COP1	Coatomer subunit gamma	Q54HL0	copG	0.14	INF	0.0270667	0
EGF-like, transmembrane, disulfide bonds, integral membrane	Uncharacterized protein	Q559R8	DDB0217012	0.37	INF	0.00996667	0
	Uncharacterized protein	Q54IU1	DDB0231477	0.13	INF	0.0439333	0
PM, integral membrane, Mg transporter	Uncharacterized protein	Q55EN7	DDB0190054	0.15	INF	0.0450667	0
Required for chemotaxis and phagocytosis; proper control of F-actin levels in chemotaxing cells. Negative regulator of the PI3K	Dual specificity protein kinase shkA	Q54RB7 (+1)	shkA	0.37	INF	0.0353333	0
Ca binding	Threonine ammonia-lyase	Q86AP7	DDB0230210	0.12	INF	0.0198667	0
oxidoreductase/integral membrane	Uncharacterized protein	Q54CD7	DDB_G0293034	0.37	INF	0.033	0
Required for chemotaxis and phagocytosis; proper control of F-actin levels in chemotaxing cells. Negative regulator of the PI3K	Dual specificity protein kinase shkB	Q54IP4	shkB	0.12	INF	0.0270333	0
TM, integrin	Integrin beta-like protein C	Q54JA5	sibC	0.37	INF	0.00766667	0
coiled coil	Uncharacterized protein	Q55G82	DDB0189538	0.37	INF	0.0133333	0
nucleotide binding, signaling transduction	Probable serine/threonine-protein kinase mkcF	Q55CE0	mkcF	0.12	INF	0.0271	0
nucleotide binding	ADP-ribosylation factor-like protein 5	Q55AD9	arl5	0.37	INF	0.0836667	0
nucleotide binding	Methylenetetrahydrofolate dehydrogenase [NAD(+)]	Q86KU6	thfA	0.12	INF	0.049	0
Ca binding	Penta-EF hand domain-containing protein 2	Q95YL4	pefB	0.37	INF	0.0586667	0
	Uncharacterized protein (Fragment)	Q55EF7	DDB0216640	0.37	INF	0.00536667	0
Ubiquitin transferase activity	Uncharacterized protein	Q86KB4	DDB0167567	0.37	INF	0.0160333	0
Catalyzes an oxidative deamination of predominantly hydrophobic and aromatic L-amino acids.	Putative bifunctional amine oxidase DDB_G0291301	Q54EW2	DDB_G0291301	0.37	INF	0.00986667	0
	Uncharacterized protein	Q54KB3	DDB0219233	0.37	INF	0.0232667	0
G alpha-2 is required for the early aggregation process and most of the known cAMP receptor-mediated responses.	Guanine nucleotide-binding protein alpha-2 subunit	P16051	gpaB	0.37	INF	0.0298667	0
Part of a complex, TORC2	Protein pianissimo A	O77203	piaA	0.37	INF	0.00843333	0
leading edge, membrane, macropinocytosis	Myosin IF heavy chain	P54695	myoF	0.37	INF	0.00903333	0
TM domains, ER, ergosterol synthesis	Protein erg2 homolog	Q55BU8	erg2	0.37	INF	0.0486667	0
signal peptide	Uncharacterized protein	Q55B15	DDB0216849	0.37	INF	0.00876667	0
TM, integral membrane	Uncharacterized protein	Q55FB4	DDB0189840	0.37	INF	0.02	0
Zn binding	Probable methylthioribulose-1-phosphate dehydratase	Q54NY7	DDB_G0284915	0.37	INF	0.0303	0
clathrin coated pits	AP-2 complex subunit sigma	Q54H39	ap2s1	0.37	INF	0.0423333	0
TM domain	Uncharacterized protein	Q54QH1	DDB0185716	0.12	INF	0.0266667	0
Zn binding	Vacuolar protein sorting-associated protein 13-like protein	Q86K84	vps13l	0.37	INF	0.0132667	0
	Uncharacterized protein	Q54PL1	DDB0186029	0.37	INF	0.0213667	0
fatty acid biosynthesis, ER, TM domains	Very-long-chain enoyl-CoA reductase	Q55C17	gpsn2	0.37	INF	0.0266667	0
Guanine nucleotide exchange factor	Ras guanine nucleotide exchange factor I	Q8IS15	gefI	0.37	INF	0.0166	0
TM domain	Uncharacterized protein	Q54J45	DDB0219332	0.12	INF	0.022	0
	Uncharacterized protein	Q55C23	DDB0190921	0.12	INF	0.0993333	0
	Ethanolamine-phosphate cytidylyltransferase	Q55BZ4	pctA	0.37	INF	0.0240667	0
Integrin SibE	Integrin beta-like protein E	Q54JA3	sibE	0.37	INF	0.0065	0
TM, integral membrane	Uncharacterized protein	Q54LE5	DDB0187090	0.37	INF	0.0136667	0
TM domains, integral, ER, lipid droplets	Putative uncharacterized transmembrane protein	Q54EB4	DDB_G0291600	0.37	INF	0.0177333	0
TM domains, integral, ER, lipid droplets	Uncharacterized protein	Q54IG1	DDB0219382	0.37	INF	0.0169667	0
	Uncharacterized protein	Q556G9	DDB0167952	0.37	INF	0.00903333	0
	Ras guanine nucleotide exchange factor F	Q54C94	gefF	0.37	INF	0.0074	0
TM domains, integral membrane, metabolic process	Uncharacterized protein	Q55CZ2	DDB0190609	0.37	INF	0.0247333	0
	Uncharacterized protein	Q86H79	DDB0202530	0.37	INF	0.0261	0
phagocytic vesicle	Uncharacterized protein	Q54SU8	DDB0205268	0.37	INF	0.0143333	0
TM domain	Uncharacterized protein	Q55CD0	DDB0216744	0.37	INF	0.00756667	0
	Uncharacterized protein	Q55CE4	DDB0190800	0.37	INF	0.0139333	0
	Uncharacterized protein	Q54D16 (+2)	DDB0184456	0.37	INF	0.00823333	0
	Myosin regulatory light chain	P13833	mlcR	0.37	INF	0.0766667	0
TM, integral membrane	Uncharacterized protein	Q54UR8 (+1)	DDB0215220	0.37	INF	0.0048	0
TM, integral membrane	Uncharacterized protein	Q552D1	DDB0203503	0.37	INF	0.0166667	0
COPII	GTP-binding protein Sar1A	Q559R0	sarA	0.05	4.5	0.305	0.094
GTP biniding	Uncharacterized protein	Q54DC6	DDB0184339	0.031	4.4	0.0597333	0.0129
	Uncharacterized protein	Q54TF2	DDB0204670	0.32	3.2	0.0486333	0.0128
homologue of the function is proposed to depend on its association within the CCC complex and cooperation with the WASH complex on early endosomes. Seems not to be required for CCC complex stability	UPF0505 protein	Q557H3	DDB_G0273473	0.36	2.8	0.0256667	0.00876667
	Uncharacterized protein	Q54UX5	DDB0204712	0.035	2.6	0.124	0.0595333
TM domain	Uncharacterized protein	Q55E84	DDB0190196	0.49	2.5	0.0396333	0.0154
transferase activity	Uncharacterized protein	Q75JH8	DDB0169506	0.46	2.3	0.00729	0.00256
Part of the AP-3 complex, an adaptor-related complex which is essential for the compartmentalization of the endocytic pathway.	AP-3 complex subunit delta	Q54WN0	ap3d1	0.46	2.3	0.0212667	0.00786667
Coiled coil	Uncharacterized protein	Q557C7	DDB0168140	0.49	2.1	0.0184	0.00746667
	Phosphatidylinositol transfer protein 3	Q55CU8	pitC	0.51	2	0.0458	0.0229
	NADH-ubiquinone oxidoreductase subunit 9	P22237	nad9	0.25	1.9	0.223	0.106767
ER	Luminal-binding protein 2	Q8T869	bip2	0.042	1.9	0.0897	0.0516667
TM domain	Uncharacterized protein	Q54JT3 (+1)	DDB0187648	0.54	1.9	0.00953333	0.0036
Hydrolyzes ATP, and can also hydrolyze GTP with lower efficiency.	Obg-like ATPase 1	Q55ET7	DDB0190011	0.23	1.9	0.0830667	0.0356
several TM, ER	Uncharacterized protein	Q556T4	DDB0168056	0.57	1.9	0.0352	0.0161
	Myosin heavy chain kinase B	P90648	mhkB	0.54	1.9	0.0191333	0.0073
several TM, plasma membrane	ABC transporter G family member 10	Q54CG0	abcG10	0.046	1.8	0.282	0.157333
	Ras-related protein Rab-8A	P20790	rab8A	0.27	1.8	0.197333	0.155667
TM	IPT/TIG domain-containing protein	Q55F41	DDB_G0269040	0.57	1.8	0.00746667	0.00383333
Ser/Thr kinase	Uncharacterized protein	Q551R4	DDB0203824	0.085	1.7	0.0566	0.0302667
MT, cytoskeleton, phagocytic vesicle	14-3-3-like protein	P54632	fttB	0.73	1.7	0.0806667	0.049
	Calcium-transporting ATPase	Q54PE8	DDB0186093	0.73	1.7	0.0140333	0.00826667
TM, integral membrane	EGF-like domain-containing protein	Q54GV4	DDB_G0289907	0.024	1.6	0.135333	0.0851
COP1 retrograde Golgi-ER	Coatomer subunit beta	Q54YD8	copb2	0.75	1.6	0.0199	0.0109333
ERK2, cell differentiation	Extracellular signal-regulated kinase 2	Q54QB1	erkB	0.66	1.6	0.0652	0.046
Involved in the vesicle trafficking. Binds syntaxins (By similarity), PM	Protein transport protein sec1	Q54QC8	sec1	0.59	1.6	0.0429	0.0234
coiled coil	Uncharacterized protein	Q55EK6	DDB0190082	0.31	1.5	0.1518	0.0846667
several TM, PM	ABC transporter G family member	Q556W2	abcG17-1	0.47	1.5	0.197	0.1159
Probable core component of cullin-based SCF-like E3 ubiquitin-protein ligase complexes which mediate the ubiquitination and subsequent proteasomal degradation of target proteins.	Cullin-5	Q54XF7	culE	0.27	1.5	0.0977667	0.0635667
	Ras-related protein Rab-32A	Q54QR3	rab32A	0.081	1.5	0.289333	0.198
	Ras-related GTP-binding protein A	Q54IK1	ragA	0.51	1.5	0.128333	0.0829333
response to differentiation-inducing factor 1	Uncharacterized protein	Q86JG3	DDB0168417	0.59	1.5	0.0625	0.0306667
coiled coil	Uncharacterized protein	Q54I73	DDB0188190	0.79	1.5	0.0229	0.0136
Inhibitor that slows proliferation of secreting cells (also known as chalone).	Counting factor associated protein D	Q54TR1	cfaD	0.17	1.5	0.0797333	0.0772
	Uncharacterized protein	Q54CE3	DDB0191728	0.7	1.5	0.0170333	0.0081
coiled coil	Uncharacterized protein	Q55GE4	DDB_G0268504	0.61	1.4	0.03287	0.0211333
hydrolase activity, coiled coil	Uncharacterized protein	Q55GI4	DDB0216539	0.1	1.4	0.122	0.0733333
COP1 retrograde Golgi-ER	Coatomer subunit alpha	Q55FR9	copa	0.69	1.4	0.0333333	0.0229333
V1	V-type proton ATPase subunit C	P54648	vatC	0.11	1.3	0.295	0.208333
Zinc Finger	Uncharacterized protein	Q54JV0	DDB0215923	0.55	1.3	0.1018	0.0804
ATP binding	Uncharacterized protein	Q54YA2	DDB0205386	0.21	1.3	0.214333	0.164667
TM domain	EGF-like domain-containing protein	Q54GR7	DDB_G0289949	0.025	1.3	0.0629333	0.0456
V0 domain	V-type proton ATPase subunit d	P54641	vatD-1	0.56	1.3	0.191	0.115267
GPI anchor biosynthetic pathway, ER	Dolichol-phosphate mannosyltransferase subunit 1	Q54LP3	dpm1	0.25	1.3	0.233667	0.182333
G alpha-4 plays a role in morphogenesis of the multicellular structure.	Guanine nucleotide-binding protein alpha-4 subunit	P34042	gpaD	0.35	1.3	0.134467	0.0858667
TM domain	Uncharacterized protein	Q54GG6	DDB0188759	0.27	1.3	0.157667	0.123667
no TM domain!	ABC transporter F family member 2	Q8T6B7	abcF2	0.43	1.3	0.0832667	0.0584667
phagocytic vesicle	Ras-like protein rasG	P15064	rasG	0.033	1.3	0.349333	0.275
	Ras-related protein Rab-11A	P36412	rab11A	0.38	1.3	0.180667	0.143267
Molecular chaperone; assists the folding of proteins upon ATP hydrolysis. Known to play a role, in vitro, in the folding of actin and tubulin (By similarity)	T-complex protein 1 subunit eta	Q54ER7	cct7	0.21	1.3	0.126667	0.1079
	Rho-related protein racC	P34149	racC	0.082	1.3	0.175333	0.156
Binds F-actin and nucleates actin assembly. Major high affinity link between the plasma membrane and the cortical actin network.	Ponticulin	P54660	ponA	0.6	1.3	0.315	0.21
phagocytic vesicle, coiled coil	Uncharacterized protein	Q54BI8	DDB0219884	0.24	1.2	0.395333	0.336
TM domain	Uncharacterized protein	Q55CJ5	DDB0201928	0.58	1.2	0.0839333	0.0684667
	Ras-related protein Rab-7A	P36411	rab7A	0.38	1.2	0.267667	0.203333
several TM, integral membrane	Uncharacterized protein	Q54G62	DDB0188859	0.59	1.2	0.052	0.0534
	Tubulin beta chain	P32256	tubB	0.51	1.1	0.625	0.521
integrin, TM	Integrin beta-like protein A	Q54KF7	sibA	0.52	1.1	0.150667	0.1242
TM	Vacuolar proton translocating ATPase 100 kDa subunit	Q54E04	vatM	0.63	1.1	0.304333	0.25
TM	Uncharacterized protein	Q54WR3	DDB0205795	0.61	1.1	0.108667	0.0945667
	Uncharacterized protein	Q55GP7	DDB0189379	0.35	1.1	0.322667	0.287667
TM integral	Uncharacterized protein	Q869Y3	DDB0167402	0.38	1.1	0.472333	0.400667
V1	V-type proton ATPase catalytic subunit A	P54647	vatA	0.83	1.1	0.13	0.116533
	Uncharacterized protein	Q8T2R4	DDB_G0276927	0.63	1.1	0.345	0.345
	Myosin-2 heavy chain	P08799	mhcA	0.77	1.1	0.0130567	0.01198
cytokinesis	Dynamin-like protein B	Q54MH8	dlpB	0.68	1.1	0.0552667	0.0379667
TM, Ca binding	Uncharacterized protein	Q54VN3	DDB0206460	0.88	1.1	0.116033	0.108333
coiled coil	Uncharacterized protein	Q54MU5	DDB0186640	0.74	1.1	0.0655333	0.0649333
Severin blocks the ends of F-actin and causes the fragmentation and depolymerization of actin filaments in a Ca2+ dependent manner.	Severin	P10733	sevA	0.81	1.1	0.0800667	0.0617667
phagocytic vesicle	Methyltransferase type 11 domain-containing protein	Q54JJ5	DDB_G0288011	0.96	1.1	0.049	0.049
phagocytic vesicle	Uncharacterized protein	Q8T131	DDB0166993	0.51	1	0.744333	0.723
V1	V-type proton ATPase subunit B	Q76NU1	vatB	0.95	1	0.611	0.535
	Uncharacterized protein	Q54C01	DDB0191867	0.69	1	0.201333	0.197
phagocytic vesicle	Uncharacterized protein	Q58A41	DD8-14	0.82	1	0.288667	0.267
phagocytic vesicle	Uncharacterized protein	Q54P64	DDB0218638	0.99	1	0.214	0.211667
	GTP-binding nuclear protein Ran	P33519	ranA	0.68	1	0.684	0.668333
phagocytic vesicle	Uncharacterized protein	Q86HU8	DDB0167100	0.98	1	0.365667	0.381333
	Catalase-A	O77229	catA	1	1	0.292333	0.285333
	Uncharacterized protein	Q55AN3	DDB0216913	0.89	1	0.283333	0.275333
	ADP-ribosylation factor 1	O00909	arfA	0.87	1	0.776667	0.741667
	Tubulin alpha chain	P32255	tubA	0.99	1	0.216667	0.228
coiled coil	Uncharacterized protein	Q54H40	DDB0188541	0.89	1	0.0883333	0.0829
	S-adenosylmethionine synthase	Q54F07	metK	0.97	1	0.265667	0.232333
GPI anchor	Cell surface glycoprotein gp138A	P34115	GP138A	0.81	1	0.133667	0.120533
lipidated	Ras-related protein rapA	P18613	rapA	0.92	1	0.349	0.349
TM domain	Uncharacterized protein	Q54KL3	DDB0187392	0.83	1	0.0270333	0.0227667
coiled coil	Uncharacterized protein	Q54WT0	DDB0205777	0.87	1	0.0523333	0.0387667
coiled coil	Uncharacterized protein	Q54CQ9	DDB0184538	0.91	1	0.0303667	0.0364333
arp2/3 complex	Actin-related protein 3	P42528	arpC	1	1	0.0678333	0.079
Tm signaling receptor	Frizzled and smoothened-like protein H	Q556C6	fslH	0.99	1	0.0214667	0.0209333
metal ion binding	MOB kinase activator-like 2	Q54QV0	mob2	0.98	1	0.0276333	0.0322667
clathrin	AP-1 complex subunit gamma	Q8I8U2	ap1g1	0.98	1	0.0093	0.0082
	Uncharacterized protein	Q54XQ5	DDB0206203	0.98	1	0.0237333	0.0237333
G protein coupled receptor	Metabotropic glutamate receptor-like protein E	Q54ET0	grlE	0.98	1	0.0102	0.009
coiled coil	Uncharacterized protein	Q550I1	DDB0217906	0.98	1	0.0276	0.0248333
	Actin-binding protein F	Q54ET6	abpF	0.24	0.9	0.514333	0.536667
PM, several TM	Probable plasma membrane ATPase	P54679	patB	0.48	0.9	0.262333	0.285
guanyl nucleotide exchange factor	Uncharacterized protein	Q54CA8	DDB0191767	0.55	0.9	0.145333	0.146
GP130	Lipid-anchored plasma membrane glycoprotein 130	Q95US4	gp130	0.082	0.9	0.283	0.321333
LmpB	Lysosome membrane protein 2-B	Q9BKJ9	lmpB	0.59	0.9	0.334667	0.310667
TM	ABC transporter B family member 2	Q54BT3	abcB2	0.55	0.9	0.192333	0.191
phagocytosis	Myosin IE heavy chain	Q03479	myoE	0.17	0.9	0.155333	0.165667
TM several PM	ABC transporter G family member 1	Q55DW4	abcG1	0.33	0.9	0.177333	0.183667
TM several PM	ABC transporter G family member 9	Q8T683	abcG9	0.69	0.9	0.185	0.166333
TM severalPM	ABC transporter G family member 3	Q8T690	abcG3	0.77	0.9	0.1037	0.1012
coiled coil	ORF1740	Q23891		0.73	0.9	0.0542333	0.0569
lipidated, phagocytic cup	Rho-related protein rac1A	P34144	rac1A	0.2	0.9	0.366	0.366
	Guanine nucleotide-binding protein-like 3 homolog	Q54KS4	gnl3	0.58	0.9	0.141333	0.128467
peptide TM transporter	Uncharacterized protein	Q559I6	DDB0217039	0.38	0.9	0.105933	0.105433
protein folding	T-complex protein 1 subunit alpha	Q55BM4	tcp1	0.61	0.9	0.149033	0.156
	Uncharacterized protein	Q54DG5	DDB0184303	0.59	0.9	0.228	0.24
	Uncharacterized protein	Q54CB8	DDB0191757	0.38	0.9	0.188	0.179
actin polymerization	Cofilin-1A	P0DJ26 (+1)	cofA	0.38	0.9	0.453	0.453
binds PIP2 Binds to actin and affects the structure of the cytoskeleton. At high concentrations, profilin prevents the polymerization of actin	Profilin-2	P26200	proB	0.66	0.9	0.357667	0.336
F-actin-capping proteins bind in a Ca2+-independent manner to the fast growing ends of actin filaments	F-actin-capping protein subunit alpha	P13022	acpB	0.59	0.9	0.277667	0.261
TM domain	Uncharacterized transmembrane protein DDB_G0281067	Q54UI0	DDB_G0281067	0.58	0.9	0.327667	0.347667
guanyl-nucleotide exchange factor activity	Uncharacterized protein	Q54XW8	gxcII	0.72	0.9	0.0618	0.061
coiled coil	Uncharacterized protein	Q54JZ3	DDB0187592	0.74	0.9	0.0760667	0.0716
coiled coil	Uncharacterized protein	Q55CK0	DDB0190749	0.73	0.9	0.187667	0.21
F-actin-capping proteins bind in a Ca2+-independent manner to the fast growing ends of actin filaments	F-actin-capping protein subunit beta	P13021	acpA	0.59	0.9	0.253667	0.225667
protein homodimerization activity	Guanine nucleotide-binding protein subunit beta-like protein	P46800	gpbB	0.44	0.9	0.174	0.209333
Actin-bundling protein.	Cortexillin-2	Q550R2	ctxB	0.82	0.9	0.108	0.0975
TOR	Serine/threonine-protein kinase tor	Q86C65	tor	0.93	0.9	0.0117667	0.0108
	Uncharacterized protein DDB_G0288155	Q54JC2	DDB_G0288155	0.67	0.9	0.187	0.185333
uanine nucleotide-binding proteins (G proteins) are involved as modulators or transducers in various transmembrane signaling systems.Lipidated	Guanine nucleotide-binding protein alpha-1 subunit	P16894	gpaA	0.77	0.9	0.135667	0.138333
TM, regulares Dsc expression	Protein psiF	Q7YSJ4	psiF	0.6	0.9	0.0904667	0.0994
retromer	Vacuolar protein sorting-associated protein 26	Q55CA0	vps26	0.61	0.9	0.183333	0.17
arp2/3 complex	Actin-related protein 2/3 complex subunit 1	O96622	arcA	0.83	0.9	0.0976667	0.124
	Uncharacterized protein	Q55E97	DDB0190183	0.86	0.9	0.0951333	0.0953667
	Uncharacterized protein	Q55CN9	DDB0190710	0.86	0.9	0.0490333	0.0562
signal peptide	Uncharacterized protein	Q54EJ0	DDB0183929	0.88	0.9	0.0913333	0.0857333
Tm domain	Uncharacterized protein	Q54KD3	DDB0187470	0.91	0.9	0.127333	0.127333
TM domains, Probable GTP-binding protein that may be involved in cell development	Protein SEY1 homolog	Q54W90	DDB_0206311	0.9	0.9	0.0332	0.0346667
2 TM	Uncharacterized protein	Q54CB7	DDB0191758	0.95	0.9	0.00943333	0.0178
PM	Protein phosphatase 2A scaffold subunit	Q54QR9	pppA	0.9	0.9	0.0462333	0.0428
centrosome, phagocytic vesicle	Probable serine/threonine-protein kinase nek2	Q55BN8	nek2	0.92	0.9	0.0207333	0.0151667
2TM	Uncharacterized protein	Q54PD6	DDB0186106	0.93	0.9	0.0124	0.0127667
	Ras-related protein Rab-11C	Q550H6	rab11C	0.93	0.9	0.0373333	0.0373333
	Ubiquitin-like modifier-activating enzyme 1	Q55C16	uba1	0.93	0.9	0.0144333	0.0154
protein transport, coiled coil	Uncharacterized protein	Q55BA7	DDB0216808	0.92	0.9	0.00463333	0.00463333
Binds to F-actin in a calcium independent manner.	Coactosin	P34121	coaA	0.93	0.9	0.0843333	0.0843333
	Uncharacterized protein	Q551W8	DDB0217777	0.92	0.9	0.0111667	0.0134
PM, coiled coil, PI3K, PI4K	Phosphatidylinositol 4-kinase	Q54ZN9	DDB_G0277537	0.93	0.9	0.00298	0.00298
	Clathrin heavy chain	P25870	chcA	0.55	0.8	0.194233	0.226
several TM	ABC transporter C family member 3	Q54JR2	abcC3	0.6	0.8	0.132133	0.148433
TM, adhesion, PM	Uncharacterized protein	Q55GT0	DDB0202072	0.023	0.8	0.163	0.189333
pinocytosis, PM	Uncharacterized protein	Q54T73	DDB0205055	0.33	0.8	0.146	0.192667
TM, Receptor for cmfA, that appears to mediate the G-independent cmfA signal transduction	Conditioned medium factor receptor 1 GN=cmfB PE=1 SV=1	Q9U641	cmfB	0.27	0.8	0.219	0.270667
coiled coil	Uncharacterized protein	Q54G31	DDB0219564	0.24	0.8	0.141667	0.14
Calcium/phospholipid-binding protein which promotes membrane fusion and is involved in exocytosis.	Annexin A7	P24639	nxnA	0.37	0.8	0.139433	0.149333
TM	Uncharacterized protein	Q552H9	DDB0203511	0.29	0.8	0.1307	0.132667
TM	Uncharacterized protein	Q54HK3 (+1)	DDB0188401	0.32	0.8	0.0999	0.1119
signal peptide	Uncharacterized protein	Q54EN7	DDB0183886	0.14	0.8	0.144	0.203
TM	Diacylglycerol O-acyltransferase 2	Q54GC1	dgat2	0.21	0.8	0.28	0.270333
	Uncharacterized protein	Q553T0	DDB0202574	0.45	0.8	0.120467	0.143
coiled coil	Uncharacterized protein	Q86IC6	DDB0167176	0.12	0.8	0.0327	0.0427667
TM	Uncharacterized protein	Q86L17	DDB0169006	0.69	0.8	0.0564	0.0641333
	Cathepsin D	O76856	ctsD	0.42	0.8	0.112233	0.126
gapA and rgaA control cortexillin localization to the cleavage furrow and hence may be involved in cleavage of the midbody in the final stage of cytokinesis by regulating the actin cytoskeleton	Ras GTPase-activating-like protein rgaA	Q54K32	rgaA	0.73	0.8	0.0336667	0.0385333
	Uncharacterized protein	Q55FF2	DDB0189804	0.24	0.8	0.0559	0.0705333
lipidated	Ras-related protein Rab-1A	P34139	rab1A	0.44	0.8	0.145	0.237667
lipidated	Ras-related protein Rab-5A	Q86JP3	rab5A	0.2	0.8	0.184	0.227333
TM, zn finger	Arrestin domain-containing protein A	Q54CH1	adcA	0.73	0.8	0.0333333	0.0408
COP1 retrograde Golgi-ER	Coatomer subunit beta	Q23924	copb	0.77	0.8	0.0274333	0.0394667
TM, peroxisome	ABC transporter D family member 2	Q8T8P3	abcD2	0.9	0.8	0.0175333	0.0175333
	Uncharacterized protein	Q54EK3	DDB0183916	0.048	0.7	0.0675	0.0922333
several TM	Uncharacterized protein	Q76P11	ionA	0.34	0.7	0.0549333	0.0715333
	Comitin	Q03380	comA	0.076	0.7	0.205	0.317
G-protein coupled receptor	Guanine nucleotide-binding protein alpha-12 subunit	Q54VG1	gpaL	0.094	0.7	0.172333	0.198333
	Uncharacterized protein	Q54TQ9	DDB0204558	0.12	0.7	0.132333	0.181
	Uncharacterized protein	Q55EN3	DDB0190058	0.24	0.7	0.124267	0.180333
Actin-bundling protein.	Cortexillin-1	Q54HG2	ctxA	0.26	0.7	0.0872	0.0983667
phagocytic vesicle	Uncharacterized protein	Q75JY8	DDB_G0277615	0.52	0.7	0.0863333	0.1072
COP1 retrograde Golgi-ER	Coatomer subunit delta	Q55EZ6	copd	0.069	0.7	0.0605333	0.0945333
TM	Uncharacterized protein	Q54P96	DDB0186145	0.28	0.7	0.143333	0.168667
several TM	Uncharacterized protein	Q86KX9	DDB0206576	0.52	0.7	0.0603667	0.0924
TM	Uncharacterized protein	Q54ED0	DDB0183990	0.32	0.7	0.189667	0.185467
	Uncharacterized protein	Q54H07	DDB0188574	0.49	0.7	0.0794	0.109333
coiled coil	Poly [ADP-ribose] polymerase	Q54E42	adprt3	0.68	0.7	0.00895333	0.01142
	4-aminobutyrate aminotransferase	Q55FI1	gabT	0.79	0.7	0.035	0.06
	GDP-mannose 4,6 dehydratase	Q1ZXF7	gmd	0.48	0.7	0.0694333	0.0888
	Major actin	P07830 (+1)	act1	0.23	0.6	0.333333	0.543333
glycosylated, TM, PM	Protein psiH	Q94494	psiH	0.099	0.6	0.190667	0.309667
TM, PM	Protein DD3-3	Q58A42	DD3-3	0.1	0.6	0.144333	0.264667
cytokinesis	Dynamin-like protein A	Q55F94	dlpA	0.087	0.6	0.0801333	0.1221
several TM	ABC transporter G family member 11	Q55DQ2	abcG11	0.54	0.6	0.084	0.0873333
	Ras-related protein Rab-14	P36410	rab14	0.1	0.6	0.289667	0.436667
	Penta-EF hand domain-containing protein 1	Q95YL5	pefA	0.0048	0.6	0.181	0.249
	Thiamine pyrophosphate-binding enzyme family protein	B0G117	ilvB	0.17	0.6	0.0419	0.0764333
gluconeogenesis	Fructose-1,6-bisphosphatase	Q6RYT0	fbp	0.4	0.6	0.102333	0.1426
membrane, Required for proper chemotaxis and phagocytosis proper spatiotemporal control of F-actin levels in chemotaxing cells. Negative regulator of the PI3K	Dual specificity protein kinase shkC	Q54Y55	shkC	0.33	0.6	0.0626667	0.109767
EGF-like domain	Uncharacterized protein	Q55FR0	DDB0202201	0.58	0.6	0.0280333	0.0422
	Uncharacterized protein	Q8T849	prkA	0.74	0.6	0.0503333	0.0756667
TM	Uncharacterized protein	Q54IN0	DDB0188033	0.5	0.6	0.136333	0.139333
ER	Protein transport protein Sec61 subunit alpha	Q54XK2	sec61a	0.36	0.6	0.0526333	0.073
TM	Uncharacterized protein	Q54VV3	DDB0206388	0.61	0.6	0.021	0.0271333
Predominantly involved during the aggregation to control cell polarity and chemotaxis	RAC family serine/threonine-protein kinase homolog	P54644	pkbA	0.25	0.6	0.0360667	0.0631
TM	Uncharacterized protein	Q54EU4	DDB0183825	0.25	0.6	0.0506	0.0759
TM	Uncharacterized protein	Q551J1	DDB0217816	0.25	0.6	0.0448667	0.0673
TM	Uncharacterized protein	Q54DI1	DDB0184286	0.74	0.6	0.00813333	0.0136333
	Heat shock cognate 70 kDa protein 1	P36415	hspB	0.4	0.5	0.314	0.314667
TM	Calcium-transporting ATPase PAT1	P54678	patA	0.26	0.5	0.0403667	0.0724
Mroh1 exocytosis interacts with WASH	Maestro heat-like repeat-containing protein family member 1	Q54F23	mroh1	0.29	0.5	0.0234667	0.0457333
phagocytic vesicle	Proliferation-associated protein A	Q1ZXG4	prlA	0.2	0.5	0.0719	0.114233
TM, pinocytosis	Uncharacterized protein	Q55D91	DDB0190517	0.16	0.5	0.0296	0.0836667
May act as an intracellular pH sensor that links chemotactic signals to responses in the microfilament system of the cells by nucleating actin polymerization or stabilizing the filaments, lipidated	Hisactophilin-1	P13231	hatA	0.43	0.5	0.132667	0.246
TM	Uncharacterized protein	Q55GJ9	AF308470	0.17	0.5	0.0384667	0.0673333
TM	Uncharacterized protein	Q553F8	DDB0202521	0.55	0.5	0.0157333	0.0253
several TM	ABC transporter G family member 21	Q8T673	abcG21	0.66	0.5	0.0310667	0.036
TM	Uncharacterized protein	Q55A32 (+2)	DDB_G0272364	0.48	0.5	0.008	0.0136667
EGF-like domain	Uncharacterized protein	Q54TD6	DDB0204241	0.54	0.5	0.048	0.0772
TM	EGF-like domain-containing protein	B0M0Q0 (+2)	DDB_G0276035	0.54	0.5	0.00483333	0.00966667
	Carboxylic ester hydrolase	Q86KU7	DDB0230057	0.11	0.4	0.0509333	0.1428
Rab GDP-dissociation inhibitor activity	Rab GDP dissociation inhibitor	Q55FM7	DDB0189731	0.43	0.4	0.0242333	0.0499333
his complex is composed of at least capping proteins (acpA and acpB), the Arp2/3 complex, type I myosins (myoB and myoC) and carmil. It has at least a modest ability to activate Arp2/3-dependent actin nucleation. CARMIL localizes along with the Arp2/3 complex, myoB, and myoC	Protein CARMIL	Q95VZ3	carmil	0.44	0.4	0.0073	0.0152667
no TM domain!	Non-transporter ABC protein	Q8T6B8	abcF1	0.43	0.4	0.0127	0.0226
V1	V-type proton ATPase subunit E	O00780	vatE	0.43	0.4	0.043	0.086
May play a role in vesicle-mediated protein trafficking from the Golgi stack through the trans-Golgi network.	Vacuolar protein sorting-associated protein 45	Q54GE3	vps45	0.43	0.4	0.0177667	0.0331333
TM, PM	Protein psiL	Q86HT1	psiL	0.1	0.3	0.0123333	0.0635
TM	Uncharacterized protein	Q75JE7 (+1)	DDB0168497	0.095	0.3	0.0204667	0.0682333
	Casein kinase II subunit alpha	Q02720	casK	0.14	0.3	0.0396667	0.119
TM	Uncharacterized protein	Q54X81	DDB0204690	0.066	0.3	0.0107333	0.0361333
	Uncharacterized protein	Q55FM2	DDB0189736	0.095	0.3	0.0156667	0.0443
several TM, PM	ABC transporter G family member 2	Q9NGP5	abcG2	0.087	0.2	0.0193	0.0976
cell movement across a surface, and extension and retraction of pseudopodia or lamellipodia	Myosin IA heavy chain	P22467	myoA	0.009	0.2	0.0117333	0.0647667
	von Willebrand factor A domain-containing protein DDB_G0292188	Q54DL7 (+1)	DDB_G0292188	0.039	0.2	0.0235667	0.0675667
EGF-like domain	Uncharacterized protein	Q54I84	DDB0219391	0.049	0.1	0.0130333	0.0798
TM	Uncharacterized protein	Q54QY8	DDB0185548	0.0039	0.1	0.00916667	0.0756333
	Myosin-I heavy chain	Q9U1M8	myoI	0.0008	0	0	0.0318333
pinocytosis, PM, TM	EGF-like domain-containing protein	C7FZX1	DDB_G0270718	0.0072	0	0	0.0495667
TM	Phospholipid-transporting ATPase	Q55E61	DDB0190219	0.0023	0	0	0.0386
TM	EGF-like domain-containing protein	Q55GF6 (+1)	DDB_G0267692	0.37	0	0	0.00563333
TM, PM Protect the extracellular space from toxic effect of reactive oxygen intermediates by converting superoxyde radicals into hydrogen peroxyde and oxygen.	Extracellular superoxide dismutase [Cu-Zn] 3	Q54RQ1	sodC	0.12	0	0	0.0524
NoxA, several TM, PM	Superoxide-generating NADPH oxidase heavy chain subunit A	Q9XYS3	noxA	0.37	0	0	0.0142
Myosin is a protein that binds to actin and has ATPase activity that is activated by actin. Myosin id may have a role in chemotaxis and aggregation	Myosin ID heavy chain	P34109	myoD	0.37	0	0	0.0120333
Involved in phagocytosis and motility, and in the maintenance and dynamics of cell cortex.	Myosin-K heavy chain	Q9XXV8	myoK	0.0087	0	0	0.0427333
	Heat shock 70-related protein 5	Q54MR6	DDB_G0285709	0.37	0	0	0.02
TM, sphingolipid metabolism	Sphingosine-1-phosphate lyase	Q54RV9	sglA	0.37	0	0	0.0145333
several TM, PM	ABC transporter G family member 22	Q55DA0	abcG22	0.37	0	0	0.0135667
	Uncharacterized protein	Q54GQ7	DDB0188673	0.0008	0	0	0.08
beta galactosidase, TM	Uncharacterized protein	Q54UB6	DDB0218286	0.0036	0	0	0.0394
May be involved in the regulation of myosin II function during cytokinesis. Overexpression leads to impaired cell proliferation in suspension culture and fails to develop beyond the mound stage. Both overexpression and absence of the gene can result in defects in cytokinesis and alterations in myosin II abundance and assembly.	Alpha-protein kinase vwkA	Q6B9X6	vwkA	0.37	0	0	0.0112
lipid droplet	Putative ras-related protein Rab-5B	Q54RX9	rab5B	0.37	0	0	0.07
coiled coil	Putative uncharacterized protein DDB_G0284097	Q54Q48	DDB_G0284097	0.37	0	0	0.0142333
	Uncharacterized protein	Q55DC7	DDB0201821	0.37	0	0	0.0220667
coiled coil	Uncharacterized protein	Q75JJ3	DDB0169491	0.37	0	0	0.0043
May be involved in cortical F-actin organization and resistance to osmotic stress. Activated upon cell detachment, in vitro.	Stress-activated protein kinase alpha	Q86AT8	spkA-1	0.37	0	0	0.0188
	Uncharacterized protein	Q54Q30	DDB0218582	0.37	0	0	0.0466667
	Uncharacterized protein	Q54ED1	DDB0183989	0.12	0	0	0.0649333
integrin mediated signaling	Dd-gdcA protein	Q8STF9	Dd-gdcA	0.12	0	0	0.0993333
Acts as one of several non-catalytic accessory components of the cytoplasmic dynein 1 complex	Cytoplasmic dynein 1 light intermediate chain 1	Q54CI8	dync1li1	0.37	0	0	0.0178667
	Uncharacterized protein	Q54Q95	DDB0185794	0.37	0	0	0.00963333
acetylated	Uncharacterized abhydrolase domain-containing protein DDB_G0269086	Q55EQ3	DDB_G0269086	0.12	0	0	0.0192
Subunit of clathrin-associated adaptor protein complex 1 that plays a role in protein sorting in the trans-Golgi network (TGN) and endosomes.	AP-1 complex subunit mu	Q54HS9	apm1	0.37	0	0	0.0202333
	Uncharacterized protein	Q869L6	DDB0167345	0.37	0	0	0.0172333
TM	Uncharacterized protein	Q54U91 (+1)	DDB0204081	0.37	0	0	0.00456667
guanyl-nucleotide exchange factor activity	Uncharacterized protein	Q54PB7	DDB0218629	0.37	0	0	0.00433333
glycosylated, signal peptide	Protein gp17	O77257	p17	0.37	0	0	0.094
Component of the COP9 signalosome complex	COP9 signalosome complex subunit 4	Q54B82	csn4	0.37	0	0	0.0254333
TM	Uncharacterized protein	Q54HR7	DDB_G0289269	0.37	0	0	0.025
	MOB kinase activator-like 1 homolog B	Q54CR8	mobB	0.37	0	0	0.04
Golgi, LDs	Ras-related protein Rab-2B	Q559X6 (+1)	rab2B	0.37	0	0	0.043
cell surface, TM	GP63	Q6TU47	sigB	0.0036	0	0	0.0572
	Uncharacterized protein	Q86KB3	DDB0167572	0.37	0	0	0.00556667
	Casein kinase I	Q556Y4	cak1-1	0.37	0	0	0.0266
TM	Uncharacterized protein	Q54VZ2 (+1)	DDB0205927	0.37	0	0	0.0095
MT	Uncharacterized protein	Q54TA6	DDB0204271	0.37	0	0	0.0214
several TM	Uncharacterized protein	Q54P61	DDB0186185	0.12	0	0	0.0278667
	Uncharacterized protein DDB_G0282021	Q54T40	DDB_G0282021	0.37	0	0	0.0443333
lipidation, LD, PM	Rho-related protein racE	Q23862 (+2)	racE	0.37	0	0	0.0373333
	Uncharacterized protein	Q55DG0	DDB0190455	0.37	0	0	0.0187667
several TM, PM	P-type ATPase	Q55FW3	DDB_G0267924	0.37	0	0	0.0186333
TM	Uncharacterized protein	Q8T282	DDB0168833	0.37	0	0	0.00496667
several TM, chemotaxis	Uncharacterized protein	Q54WK9	DDB0205857	0.37	0	0	0.00956667
	Uncharacterized protein	Q55EJ2	DDB0190094	0.37	0	0	0.0283333
several TM	Uncharacterized protein	Q55DN3	DDB0190387	0.37	0	0	0.007
TM, SNARE binding	Uncharacterized protein	Q54I20	DDB0188240	0.37	0	0	0.064
TM	Uncharacterized protein	Q559Z3	DDB0216984	0.37	0	0	0.037
TM	Uncharacterized protein	Q54JJ9	DDB0187730	0.37	0	0	0.00486667
